# Accurate Bayesian segmentation of thalamic nuclei using diffusion MRI and an improved histological atlas

**DOI:** 10.1101/2022.09.28.508731

**Authors:** Henry F. J. Tregidgo, Sonja Soskic, Juri Althonayan, Chiara Maffei, Koen Van Leemput, Polina Golland, Anastasia Yendiki, Daniel C. Alexander, Martina Bocchetta, Jonathan D. Rohrer, Juan Eugenio Iglesias, the Alzheimer’s Disease Neuroimaging Initiative

## Abstract

The human thalamus is a highly connected brain structure, which is key for the control of numerous functions and is involved in several neurological disorders. Recently, neuroimaging studies have increasingly focused on the volume and connectivity of the specific nuclei comprising this structure, rather than looking at the thalamus as a whole. However, accurate identification of cytoarchitectonically designed histological nuclei on standard *in vivo* structural MRI is hampered by the lack of image contrast that can be used to distinguish nuclei from each other and from surrounding white matter tracts. While diffusion MRI may offer such contrast, it has lower resolution and lacks some boundaries visible in structural imaging. In this work, we present a Bayesian segmentation algorithm for the thalamus. This algorithm combines prior information from a probabilistic atlas with likelihood models for both structural and diffusion MRI, allowing label boundaries to be informed by both modalities. We present an improved probabilistic atlas, incorporating 26 thalamic nuclei identified from histology and 45 white matter tracts identified in ultra-high gradient strength diffusion imaging. We present a family of likelihood models for diffusion tensor imaging, ensuring compatibility with the vast majority of neuroimaging datasets that include diffusion MRI data. The use of these diffusion likelihood models greatly improves identification of nuclei versus segmentation based solely on structural MRI. Dice comparison of 5 manually identifiable groups of nuclei to ground truth segmentations show improvements of up to 10 percentage points. Additionally, our chosen model shows a high degree of reliability, with median test-retest Dice scores above 0.85 for four out of five nuclei groups, whilst also offering improved detection of differential thalamic involvement in Alzheimer’s disease (AUROC 83.36%). The probabilistic atlas and segmentation tool will be made publicly available as part of the neuroimaging package FreeSurfer.
