## Supplementary material for "Accurate Bayesian segmentation of thalamic nuclei using diffusion MRI and an improved histological atlas": Model selection spreadsheet

### Sheet: FullMergeTable
	Spreadsheet explanation
	The primary modelling choice which must be made before using our segmentation method is how to assign likelihood components to model atlas labels. To reduce the chances of biassing comparisons of our method to the two competing likelihood models, we performed a model selecteion experiment in section 3.2 of the main paper. This spreadsheet outlines the 33 structural models and 21 diffusion models …
	Manual protocol - grouping and definition table
	The table below outlines the relationship between the manual segmentation protocol and the histological thalamic nuclei. The groupings shown are those used for evaluation of Dice scores and boundary distance in the main paper. Colours shown are those used in segmentation figures.
	Grouping	Manual label	Abbreviation	Nucleus
	Antero-Lateral	Anterior	AV	Anteroventral
		Dorsal	LD	Laterodorsal
			LP	Lateral posterior
		Lateral-Rostral	VA	Ventral anterior
			VAmc	Ventral anterior magnocellular
			VLa	Ventral lateral anterior
			VLp	Ventral lateral posterior
			VM	Ventromedial
	Lateral-Caudal	Lateral-Caudal	VPL	Ventral posterolateral
	Intralaminar	Intralaminar	CeM	Central medial
			Pc	Paracentral
			Pf	Parafascicular
			MV(Re)	Reuniens (medial ventral)
			Pt	Paratenial
		Intralaminar-Posterior	CM	Centromedian
	Medial	Medial	CL	Central lateral
			MDI	Mediodorsal medial magnocellular
			MDm	Mediodorsal lateral parvocellular
	Posterior	Pulvinar	L-Sg	Limitans (suprageniculate)
			PuA	Pulvinar anterior
			Pul	Pulvinar inferior
			PuL	Pulvinar lateral
			PuM	Pulvinar medial
		LGN	LGN	Lateral geniculate
		MGN	MGN	Medial Geniculate

### Sheet: GMM Shared Param files
Sheet explanation
This sheet contains a table outlining the 33 structural models used in model selection. Each column refers to a grouping of atlas labels that are always modeled as a single unit. Entries in the column show which of three groupings these units have been assigned to for the model number given in the first column. The availablle groupings for structural modelling are: lateral, medial, and corner. Th…
file number	{'AV'}	{'PuA','PuI','PuL','PuMl'}	{'MDl','MDm'}	{'CeM','Pf','MV(Re)','Pt'}	{'VA''','VAmc'}	{'VLp','Vla','VM'}	{'VPL'}	{'LGN'}	{'CM'}	{'Pc','CL'}	{'LD','LP'}	{'MGN'}	{'L-Sg','PuMm'}
1	lateral	medial	medial	lateral	lateral	lateral	lateral	lateral	lateral	lateral	lateral	lateral	corner
2	medial	medial	medial	medial	lateral	lateral	lateral	lateral	lateral	lateral	lateral	lateral	corner
3	medial	medial	medial	medial	lateral	lateral	lateral	lateral	medial	lateral	lateral	lateral	corner
4	medial	medial	medial	medial	lateral	lateral	lateral	lateral	lateral	medial	lateral	lateral	corner
5	medial	medial	medial	medial	lateral	lateral	lateral	lateral	medial	medial	lateral	lateral	corner
6	medial	medial	medial	medial	lateral	lateral	lateral	lateral	lateral	lateral	medial	lateral	corner
7	medial	medial	medial	medial	lateral	lateral	lateral	lateral	medial	lateral	medial	lateral	corner
8	medial	medial	medial	medial	lateral	lateral	lateral	lateral	lateral	medial	medial	lateral	corner
9	medial	medial	medial	medial	lateral	lateral	lateral	lateral	medial	medial	medial	lateral	corner
10	medial	medial	medial	medial	lateral	lateral	lateral	lateral	lateral	lateral	lateral	medial	corner
11	medial	medial	medial	medial	lateral	lateral	lateral	lateral	medial	lateral	lateral	medial	corner
12	medial	medial	medial	medial	lateral	lateral	lateral	lateral	lateral	medial	lateral	medial	corner
13	medial	medial	medial	medial	lateral	lateral	lateral	lateral	medial	medial	lateral	medial	corner
14	medial	medial	medial	medial	lateral	lateral	lateral	lateral	lateral	lateral	medial	medial	corner
15	medial	medial	medial	medial	lateral	lateral	lateral	lateral	medial	lateral	medial	medial	corner
16	medial	medial	medial	medial	lateral	lateral	lateral	lateral	lateral	medial	medial	medial	corner
17	medial	medial	medial	medial	lateral	lateral	lateral	lateral	medial	medial	medial	medial	corner
18	medial	medial	medial	lateral	lateral	lateral	lateral	lateral	lateral	lateral	lateral	lateral	corner
19	medial	medial	medial	lateral	lateral	lateral	lateral	lateral	medial	lateral	lateral	lateral	corner
20	medial	medial	medial	lateral	lateral	lateral	lateral	lateral	lateral	medial	lateral	lateral	corner
21	medial	medial	medial	lateral	lateral	lateral	lateral	lateral	medial	medial	lateral	lateral	corner
22	medial	medial	medial	lateral	lateral	lateral	lateral	lateral	lateral	lateral	medial	lateral	corner
23	medial	medial	medial	lateral	lateral	lateral	lateral	lateral	medial	lateral	medial	lateral	corner
24	medial	medial	medial	lateral	lateral	lateral	lateral	lateral	lateral	medial	medial	lateral	corner
25	medial	medial	medial	lateral	lateral	lateral	lateral	lateral	medial	medial	medial	lateral	corner
26	medial	medial	medial	lateral	lateral	lateral	lateral	lateral	lateral	lateral	lateral	medial	corner
27	medial	medial	medial	lateral	lateral	lateral	lateral	lateral	medial	lateral	lateral	medial	corner
28	medial	medial	medial	lateral	lateral	lateral	lateral	lateral	lateral	medial	lateral	medial	corner
29	medial	medial	medial	lateral	lateral	lateral	lateral	lateral	medial	medial	lateral	medial	corner
30	medial	medial	medial	lateral	lateral	lateral	lateral	lateral	lateral	lateral	medial	medial	corner
31	medial	medial	medial	lateral	lateral	lateral	lateral	lateral	medial	lateral	medial	medial	corner
32	medial	medial	medial	lateral	lateral	lateral	lateral	lateral	lateral	medial	medial	medial	corner
33	medial	medial	medial	lateral	lateral	lateral	lateral	lateral	medial	medial	medial	medial	corner

### Sheet: WMM Shared Param files
Sheet explanation
This sheet contains a table outlining the 21 diffusion models used in model selection. Each column refers to a grouping of atlas labels that are always modeled as a single unit. Entries in the column show which of three groupings these units have been assigned to for the model number given in the first column. The availablle groupings for diffusion modelling are: anterior; ventral; ventrolateral;…
file number	{'AV'}	{'PuA'}	{''PuI','PuL'}	{'PuP'}	{'MDl','MDm'}	{'CeM','Pf'}	{'MV(Re)','Pt'}	{'VA''','VAmc'}	{'VLp','Vla','VM'}	{'VPL'}	{'LGN'}	{'CM'}	{'Pc'}	{'CL'}	{'LD','LP'}	{'MGN'}	{'L-Sg','PuM'}
1	anterior	anteriorPulvinar	LateralPulvinar	ant + lat Pulvinar	medial	IntrLmnr	medial	ventral	ventral	VPL	LGN	IntrLmnr	IntrLmnr	IntrLmnr	Lateral	MGN	Medial Pulvinar
2	anterior	anteriorPulvinar	LateralPulvinar	ant + lat Pulvinar	medial	IntrLmnr	IntrLmnr	ventral	ventral	VPL	LGN	intrlmnrPost	IntrLmnr	medial	Lateral	MGN	Medial Pulvinar
3	anterior	anteriorPulvinar	LateralPulvinar	ant + lat Pulvinar	medial	IntrLmnr	IntrLmnr	ventral	ventrolateral	VPL	LGN	intrlmnrPost	IntrLmnr	medial	Lateral	MGN	Medial Pulvinar
4	anterior	anteriorPulvinar	LateralPulvinar	ant + lat Pulvinar	medial	IntrLmnr	IntrLmnr	ventral	ventral	VPL	LGN	VPL	IntrLmnr	medial	Lateral	MGN	Medial Pulvinar
5	anterior	anteriorPulvinar	LateralPulvinar	ant + lat Pulvinar	medial	IntrLmnr	IntrLmnr	ventral	ventrolateral	VPL	LGN	VPL	IntrLmnr	medial	Lateral	MGN	Medial Pulvinar
6	anterior	anteriorPulvinar	LateralPulvinar	ant+ lat + post Pulvinar	medial	IntrLmnr	IntrLmnr	ventral	ventral	VPL	LGN	intrlmnrPost	IntrLmnr	medial	Lateral	MGN	Medial Pulvinar
7	anterior	anteriorPulvinar	LateralPulvinar	ant+ lat + post Pulvinar	medial	IntrLmnr	IntrLmnr	ventral	ventrolateral	VPL	LGN	intrlmnrPost	IntrLmnr	medial	Lateral	MGN	Medial Pulvinar
8	anterior	anteriorPulvinar	LateralPulvinar	ant+ lat + post Pulvinar	medial	IntrLmnr	IntrLmnr	ventral	ventral	VPL	LGN	VPL	IntrLmnr	medial	Lateral	MGN	Medial Pulvinar
9	anterior	anteriorPulvinar	LateralPulvinar	ant+ lat + post Pulvinar	medial	IntrLmnr	IntrLmnr	ventral	ventrolateral	VPL	LGN	VPL	IntrLmnr	medial	Lateral	MGN	Medial Pulvinar
10	anterior	anteriorPulvinar	LateralPulvinar	posterior Pulvinar	medial	IntrLmnr	IntrLmnr	ventral	ventral	VPL	LGN	intrlmnrPost	IntrLmnr	medial	Lateral	MGN	Medial Pulvinar
11	anterior	anteriorPulvinar	LateralPulvinar	posterior Pulvinar	medial	IntrLmnr	IntrLmnr	ventral	ventrolateral	VPL	LGN	intrlmnrPost	IntrLmnr	medial	Lateral	MGN	Medial Pulvinar
12	anterior	anteriorPulvinar	LateralPulvinar	posterior Pulvinar	medial	IntrLmnr	IntrLmnr	ventral	ventrolateral	VPL	LGN	VPL	IntrLmnr	medial	Lateral	MGN	Medial Pulvinar
13	anterior	anteriorPulvinar	LateralPulvinar	posterior Pulvinar	medial	IntrLmnr	IntrLmnr	ventral	ventral	VPL	LGN	VPL	IntrLmnr	medial	Lateral	MGN	Medial Pulvinar
14	anterior	anteriorPulvinar	LateralPulvinar	ant+ lat + post Pulvinar	medial	medial	medial	medial	medial	VPL	LGN	intrlmnrPost	medial	medial	medial	MGN	Medial Pulvinar
15	anterior	anteriorPulvinar	LateralPulvinar	ant+ lat + post Pulvinar	medial	medial	medial	medial	medial	VPL	LGN	VPL	medial	medial	medial	MGN	Medial Pulvinar
16	anterior	anteriorPulvinar	LateralPulvinar	ant + lat Pulvinar	medial	medial	medial	medial	medial	VPL	LGN	intrlmnrPost	medial	medial	medial	MGN	Medial Pulvinar
17	anterior	anteriorPulvinar	LateralPulvinar	ant + lat Pulvinar	medial	medial	medial	medial	medial	VPL	LGN	VPL	medial	medial	medial	MGN	Medial Pulvinar
18	anterior	anteriorPulvinar	LateralPulvinar	ant+ lat + post Pulvinar	medial	IntrLmnr	IntrLmnr	medial	medial	VPL	LGN	intrlmnrPost	IntrLmnr	medial	medial	MGN	Medial Pulvinar
19	anterior	anteriorPulvinar	LateralPulvinar	ant+ lat + post Pulvinar	medial	IntrLmnr	IntrLmnr	medial	medial	VPL	LGN	VPL	IntrLmnr	medial	medial	MGN	Medial Pulvinar
20	anterior	anteriorPulvinar	LateralPulvinar	ant + lat Pulvinar	medial	IntrLmnr	IntrLmnr	medial	medial	VPL	LGN	intrlmnrPost	IntrLmnr	medial	medial	MGN	Medial Pulvinar
21	anterior	anteriorPulvinar	LateralPulvinar	ant + lat Pulvinar	medial	IntrLmnr	IntrLmnr	medial	medial	VPL	LGN	VPL	IntrLmnr	medial	medial	MGN	Medial Pulvinar
